# The metabolic enzyme GYS1 condenses with NONO/p54^nrb^ in the nucleus to spatiotemporally regulate glycogenesis and myogenic differentiation

**DOI:** 10.1101/2025.01.19.633807

**Authors:** Shujun Peng, Canrong Li, Yifan Wang, Yuguo Yi, Xinyu Chen, Yujing Yin, Fan Yang, Fengzhi Chen, Yingyi Ouyang, Haolun Xu, Baicheng Chen, Haowen Shi, Qingrun Li, Yu Zhao, Lin Feng, Zhenji Gan, Xiaoduo Xie

## Abstract

Accumulating evidence indicates that metabolic enzymes can directly couple metabolic signals to transcriptional adaptation and cell differentiation. Glycogen synthase 1 (GYS1), the key metabolic enzyme for glycogenesis, is a nucleocytoplasmic shuttling protein compartmentalized in the cytosol and nucleus. However, the spatiotemporal regulation and biological function of nuclear GYS1 (nGYS1) microcompartments remain unclear. Here, we show that GYS1 dynamically reorganizes into nuclear condensates under conditions of glycogen depletion or transcription inhibition. nGYS1 complexes with the transcription factor NONO/p54^nrb^ and undergoes liquid-liquid phase separation to form biomolecular condensates, leading to its nuclear retention and inhibition of glycogen biosynthesis. Compared to their wild-type littermates, Nono-deficient mice exhibit exercise intolerance, higher muscle glycogen content, and smaller myofibers. Additionally, Gys1 or Nono deficiency prevents C2C12 differentiation and cardiotoxin-induced muscle regeneration in mice. Mechanistically, nGYS1 and NONO co-condense with the myogenic transcription factor MyoD and preinitiation complex (PIC) proteins to form transcriptional condensates, driving myogenic gene expression during myoblast differentiation. These results reveal the spatiotemporal regulation and subcellular function of nuclear GYS1 condensates in glycogenesis and myogenesis, providing mechanistic insights into glycogenoses and muscular dystrophy.
