## Supplementary material for "The metabolic enzyme GYS1 condenses with NONO/p54^nrb^ in the nucleus to spatiotemporally regulate glycogenesis and myogenic differentiation": Supplementary Table S1-S4.xlsx

### Sheet: Table S1
Table S1. Types and distributions of GYS1 protein bodies in 293T and HeLa cells
Cell line	293T				HeLa
Imaging method	AcGFP-GYS1 live-cell imaging				IF：α-GYS
Treatment	Glc+	Glc-	LMB	Act.D	Glc+	Glc-	LMB	Act.D
Glycosome	+	-	+	+	+	+	+	+
Nuclear puncta	-	+	+	+	+	+	+	+
Nucleolar Cap	-	-	-	+	-	-	-	+
-: not detected; +: puncta positive

### Sheet: Table S2
Table S2. Subcellular condensates formation and localization for GYS1 mutants
Treatment	Glc +				Glc -
AcGFP-GYS1 distribution	Cytosol		Nucleus		Cytosol		Nucleus
	Diffused	Puncta	Diffused	Puncta	Diffused	Puncta	Diffused	Puncta
WT	-	+++	-	-	-	+	-	+++
Y239A	-	+	+	++	-	+	-	+++
E510A	-	-	-	+++	-	-	-	+++
Y239A/E510A	-	-	-	+++	-	-	-	+++
R1A/R2A	-	+++	-	-	-	+++	-	-
R1A/R2A/E510A	+++	+	-	-	+++	-	-	-
9SA	-	+++	-	-	-	+	-	++
9SD	-	+++	-	-	-	+	-	++
9SA/E510A	-	+	-	++	-	-	-	+++
9SD/E510A	-	-	-	+++	-	-	-	+++
-: not detected; +: low level; ++: middle level; +++: high level

### Sheet: Table S3
Table S3. Reagents and resources used in This study
Reagents or resources	Source	Identifier
Primary antibodies
anti-GYS1	Abcam	Cat# ab40810
anti-GYG1	Santa Cruz	Cat# 271109
anti-pGYS1 (S641/S645)	Invitrogen	Cat# 44-1092G
anti-NONO	BD Biosciences	Cat# 611278
anti-FUS	Santa Cruz	Cat# sc-47711
anti-SFPQ	Huabio	Cat#ET7107-02
anti-PSPC1	Santa cruz	Cat#sc374181
anti-Collin	Santa Cruz	Cat# sc55594
anti-Flag	Invitrogen	Cat# MA1-91878
anti-HA	ABclonal	Cat# AE036
anti-GFP	Abcam	Cat# 290
SA-FITC	Sigma‒Aldrich	Cat# S3762
SA-HRP	Cell Signaling Technology	Cat# 3999S
anti-MHC1	Developmental Studies Hybridoma Bank (DSHB)	Cat# BA-D5
anti-MHC2b	Developmental Studies Hybridoma Bank (DSHB)	Cat# BF-F3
anti-eMyHC	Developmental Studies Hybridoma Bank (DSHB)	Cat# F1.652-S
anti-MyHC	ABclonal	Cat# A6935
anti-Pol II (pS-5)	Huabio	Cat# ET1703-87
anti-MyoD	Proteintech	Cat# 18943-1-AP
anti-GAPDH	Abclonal	Cat# A19056
anti-Tubulin	Invitrogen	Cat# 236-10501
anti-Actin	ABclonal	Cat# AC026
anti-LaminA/C	Cell Signaling Technology	Cat# 4777
anti-BRD4	Huabio	Cat# JE04-04
anti-Laminin	ABclonal	Cat# A4373
IgG	Santa Cruz	Cat# sc-2027
anti-Flag M2 Affinity Gel	Millipore	Cat# A2220
anti-HA Affinity Gel	Beyotime	Cat# P2287
FITC-conjugated WGA	Sigma-Aldrich	Cat# L4859
Secondary antibody
HRP-labeled Goat anti-Mouse IgG(H+L）	Beyotime	Cat# A0216
HRP-labeled Goat anti-Rabbit IgG(H+L)	Beyotime	Cat# A0208
Goat anti-Rabbit IgG H&L (Alexa Fluor 488)	abcam	Cat# ab150077
Goat anti-Mouse IgG H&L (Alexa Fluor 594)	abcam	Cat# ab150116
Goat anti-Rabbit IgG H&L (Alexa Fluor 555)	Beyotime	Cat# A0453
Goat anti-Mouse IgG H&L (Alexa Fluor 488)	Beyotime	Cat# P0428
Goat anti-Mouse IgG H&L (Alexa Fluor 350)	Beyotime	Cat# P0187
Chemicals and recombinant proteins
Leptomycin B	Sigma‒Aldrich	Cat# 87081-35-4
Cycloheximide	Sigma‒Aldrich	Cat# 66-81-9
Actinomycin D	Sigma‒Aldrich	Cat# 50-76-0
CX-5461	Sigma‒Aldrich	Cat# 1138549-36-6
5,6-Dichlorobenzimidazole 1-β-D-ribofuranoside (DRB)	Sigma‒Aldrich	Cat# D1916
ML-60218	Sigma‒Aldrich	Cat# 557403
Biotin	Sigma‒Aldrich	Cat# B4501
D-glucose	Sigma‒Aldrich	Cat# G7021
1,6-Hexanedoil (HEX)	Sigma‒Aldrich	Cat# 240117
PEG8000	Sigma‒Aldrich	Cat# 81268
LiCl	TargetMol	Cat# T15633
Forskolin	Targetmol	Cat# T2939
Furimazine	Aladdin	Cat# F302511
Cardiotoxin	Sigma‒Aldrich	Cat# 11061-96-4
COmplete™ Protease Inhibitor	Roche	Cat# 4693132001
Phosphatase inhibitor	Beyotime	Cat# P1081
cocktail A
RNase A	Beyotime	Cat# ST577
Amylase	Sigma‒Aldrich	Cat# A1031
Cell culture and transfection reagents
high glucose DMEM	Gibco	Cat# C11995500BT
FBS	ExCell	Cat# FSP500
Glucose free DMEM	Basal Media	X014C
Horse serum	Gibco	26050070
Dialyzed FBS (dFBS)	Vivacell	C3820-0050
Streptomycin and penicillin	Gibco	Cat# 15140122
PEI	Sigma	Cat# 408727
Lipofectamine 3000	Invitrogen	Cat# L3000008
Puromycin	Beyotime	Cat# ST551
Hygromycin	Beyotime	Cat# ST1389
Cell lines
HEK293T	ATCC	Cat# CRL-3216
HeLa	ATCC	N/A
C2C12	ATCC	N/A
Mouse models
Nono Ko mice	GemPharmatech Co.,Ltd. Guangzhou	https://www.gempharmatech.com/
Rosa26-CAG-LSL-Cas9-tdTomato mice (Cas9-KI)	GemPharmatech Co.,Ltd. Guangzhou	https://www.gempharmatech.com/
C57BL/6 mice	GemPharmatech Co.,Ltd. Guangzhou	https://www.gempharmatech.com/
Recombinant DNA
LentiCRISPR v2	Addgene	# 52961
pAdDeltaF6 (helper)	Addgene	#112867
pAAV9 (packaging plasmid)	Addgene	#112865
pENN.AAV9.tMCK.PI.eGFP.WPRE.bGH	Addgene	#105556
pAAV-TBG-cre-Luci-sgRNA	from Qiurong Ding lab	N/A
pCDH-CMV-puro	Lab stock	N/A
pCDH-CMV-hygro	Lab stock	N/A
pxPAX2	Lab stock	N/A
pM2G	Lab stock	N/A
pCDH-HA-AcGFP-GYS1	This study	N/A
pCDH-HA-AcGFP-GYS1 (Y239A)	This study	N/A
pCDH-HA-AcGFP-GYS1 (E510A)	This study	N/A
pCDH-HA-AcGFP-GYS1 (Y239A/E510A)	This study	N/A
pCDH-HA-AcGFP-GYS1 (R1A/R2A)	This study	N/A
pCDH-HA-AcGFP-GYS1 (R1A/R2A/E510A)	This study	N/A
pCDH-HA-AcGFP-GYS1 (9SA)	This study	N/A
pCDH-HA-AcGFP-GYS1 (9SD)	This study	N/A
pCDH-HA-AcGFP-GYS1 (9SA/E510A)	This study	N/A
pCDH-HA-AcGFP-GYS1 (9SD/E510A)	This study	N/A
pCDH-HA-AcGFP-GYS2	This study	N/A
pCDH-HA-AcGFP-GYS2 (E510A)	This study	N/A
pCDH-Flag-mCherry-GYG1	This study	N/A
pCDH-HA-TurboID	This study	N/A
pCDH-HA-TurboID-GYS1	This study	N/A
pCDH-Flag-His6-GYS1	This study	N/A
pCDH-HA-AcGFP-GYS1-CT (aa. 550-737)	This study	N/A
pCDH-HA-AcGFP-GYS1-NT (aa. 1-133)	This study	N/A
pCDH-HA-AcGFP-GYS1-MD (aa. 133-550)	This study	N/A
pCDH-HA-AcGFP-GYS1-∆CT (aa. 1-550)	This study	N/A
pCDH-Flag-mCherry	This study	N/A
pCDH-Flag-mCherry-NONO	This study	N/A
pCDH-Flag-mCherry-NONO-CT （aa. 229-471）	This study	N/A
pCDH-Flag-mCherry-NONO-NRM (aa. 1-229)	This study	N/A
pCDH-Flag-mCherry-NONO-NT (aa. 1-74)	This study	N/A
pCDH-Flag-mCherry-NONO-RRM (aa. 74-229)	This study	N/A
pCDH-Flag-mCherry-NONO-∆RRM (aa. 1-74 + 229-471)	This study	N/A
pCDH-3×HA-NONO	This study	N/A
pCDH-3×HA-FUS	This study	N/A
pCDH-3×HA-PSPC1	This study	N/A
pCDH-3×HA-SC35	This study	N/A
pCDH-3×HA-RBM14	This study	N/A
pCDH-3×HA-PML	This study	N/A
pCDH-3×HA-FBL	This study	N/A
pCDH-3×HA-SAM68	This study	N/A
pCDH-Flag-AcGFP-GYS1	This study	N/A
pCDH-Flag-GYG1 (Y195F)	This study	N/A
pCDH-Flag-AcGFP-GYG1 (Y195F)	This study	N/A
pCDH-Flag-mCherry-FUS	This study	N/A
pCDH-HA-AcGFP-NONO	This study	N/A
pCDH-HA-AcGFP-NONO-RRM	This study	N/A
pCDH-HA-AcGFP-NONO-∆RRM	This study	N/A
pCDH-Flag-AcGFP-MyoD1	This study	N/A
pCDH-Flag-BFP-MyoD1	This study	N/A
pAAV-MH-Cre-Nluc-sgRNA	This study	N/A
GYS1-3xHA KI template	This study	N/A
pCDH-Flag-mCherry-SFPQ	This study	N/A
pCDH-HA-AcGFP-TBP	This study	N/A
pCDH-HA-AcGFP-MED28	This study	N/A
pCDH-HA-AcGFP-GTF2H5	This study	N/A
Software and online algorithms
ImageJ	National Institutes of Health	https://imagej.nih.gov/ij
GraphPad Prism	GraphPad Software	https://www.graphpad.com
catRAPID	Tartaglia Lab RNA-binding predicting online tool	http://s.tartaglialab.com/page/catrapid_group
Fuzdrop	LLPS predicating online tool	https://fuzdrop.bio.unipd.it/predictor
TrueDesign	Thermofisher gene editing online tool	https://apps.thermofisher.cn/apps/genome-editing-portal

### Sheet: Table S4
Table S4. DNA Oligo sequences used in this study
Primers used in quantitative PCR
Gene	Primer	Sequence (5'-3')
hNEAT1_2	Forward	CAGTTAGTTTATCAGTTCTCCCATCCA
	Reverse	GTTGTTGTCGTCACCTTTCAACTCT
mNeat1_2	Forward	GGGCTCAACCTCAACCATCA
	Reverse	CCACAGGCAGAGGCAATACA
MyoD1	Forward	CGGGACATAGACTTGACAGGC
	Reverse	TCGAAACACGGGTCATCATAGA
MyHC	Forward	CAAGTCATCGGTGTTTGTGG
	Reverse	TGTCGTACTTGGGCGGGTTC
Myogenin	Forward	GAGACATCCCCCTATTTCTACCA
	Reverse	GCTCAGTCCGCTCATAGCC
Tnni2	Forward	CCTGAAGAGTGTGATGCTCCA
	Reverse	CCCGTTCCTTCTCAGTGTCTT
Myomixer	Forward	GTTAGAACTGGTGAGCAGGAG
	Reverse	CCATCGGGAGCAATGGAA
Myogenin （ChIP-qPCR）	Forward	GAATCACATGTAATCCACTGGAAA
	Reverse	ACCCAGAGATAAATATAGCCAACG
Myomixer（ChIP-qPCR）	Forward	CTGTGTTCTGGCACCTGGTAT
	Reverse	CATGGCCCCTCTTGTCTTCT
Tnni2（ChIP-qPCR）	Forward	AAATAACAGGCTCACCCTGGC
	Reverse	GAAAGTGTTCCCAAAATGTCCCG
Gapdh	Forward	TGCGACTTCAACAGCAACTC
	Reverse	GCCTCTCTTGCTCAGTGTCC
47S rRNA	Forward	GGCGGTTTGAGTGAGACGAGA
	Reverse	ACGTGCGCTCACCGAGAGCAG
tRNASer	Forward	GCTGTGATGGCCGAGTGGTT
	Reverse	CGCTGTGAGCAGGATTCGAA
β-Actin	Forward	CATGTACGTTGCTATCCAGGC
	Reverse	CTCCTTAATGTCACGCACGAT
UBC	Forward	ATTTGGGTCGCGGTTCTTG
	Reverse	TGCCTTGACATTCTCGATGGT
sgRNA sequences for KO or KI
Gene	Primer	Sequence (5'-3')
sgGYS1-1 （dual sgRNA）	Forward	ACGCGTCTCACACCGGTGGGGCTGAGGGGCTCGCTGTTTTAGAGCTAGAAATAGCAAG
	Reverse	ACGCGTCTCACACCGGGGGCTGAGGGGCTCGCTCGGTTTTAGAGCTAGAAATAGCAAG
sgGYG1-1	Forward	CACCGACCAGGGCACCTTTGGCGT
	Reverse	AAACACGCCAAAGGTGCCCTGGTC
sgGYG1-2	Forward	CACCGGTCGTGCTCGCCACCCCTC
	Reverse	AAACGAGGGGTGGCGAGCACGACC
sgNONO	Forward	CACCGGAACCCTAGCGGAGATTGCC
	Reverse	AAACGGCAATCTCCGCTAGGGTTCC
GYS1-3xHA KI	Forward	ACGCGTCTCACACCGCAAAGTGCGGTTTAAAGGCAGTTTTAGAGCTAGAAATAGCAAG
	Reverse	ACGCGTCTCAAAACCGCGCGCCGAAGATGGCTGACGGTGTTTCGTCCTTTCCAC
sgmGys1	Forward	GTCTTCCAATCCTGGAAGCG
	Reverse	GGTGACAACTACTATCTGGT
sgmNono	Forward	GCCATTTGCAGGTATTGGTG
	Reverse	CAGCGTAGCCGTCTCTTTGT
sgmNeat1_2	Forward	GGCCTAGATGCACTGCACCA
	Reverse	GGAAGGAAGCACGGTACTGC
Primers used in subcloning and mutation
Gene	Primer	Sequences (5'-3')
GYS1	Forward	GGAGCTAGCATGCCTTTAAACCGCACTTTG
	Reverse	TCACTCGAGTCAGTTACGCTCCTCGCCCAGGG
NONO	Forward	GGCGCCGGGAACCGGTATGCAGAGTAATAAAACTTTTAAC
	Reverse	TCCGCTAGCCTAGTATCGGCGACGTTTGTTTG
NONO (RRM)	Forward	GGAGCTAGCCGTCTTTTTGTGGGAAATCTTCC
	Reverse	ATTACTCGAGTTACTGGTCCATGGGCTCCACAGTC
NONO (dRRM）	Forward	AGACCTTCACCCAACGAAGCTTAGATGATGAAGAGGGACT
	Reverse	AGTCCCTCTTCATCATCTAAGCTTCGTTGGGTGAAGGTCT
PML	Forward	AATTATTACCGGTATGGAGCCTGCACCCGCCCG
	Reverse	AATAATAGCTAGCCTAGCTCTGCTGGGAGGCCCTCTC
SC35	Forward	ATTAATATAACCGGTATGAGCTACGGCCGCCCCCCTCCCGATGTGGAGGG
	Reverse	TTATTGCTAGCCTAAGAGGACACCGCTCCTTCCTC
FBL	Forward	GGAACCGGTATGAAGCCAGGATTCAGTCC
	Reverse	CTACTCGAGCTAGTTCTTCACCTTGGGGGGTG
PSPC1	Forward	GCCGCGAATTCATGATGTTAAGAGGAAACCTG
	Reverse	CCGCCCGCTAGCTCAGCCACATTTTCTTTTATC
FUS	Forward	GGACTCGAGATGGCCTCAAACGATTATAC
	Reverse	CCGGCGGCCGCTTAATACGGCCTCTCCCTGC
COILIN	Forward	GGAACCGGTATGGCAGCTTCCGAGACGGTTAG
	Reverse	TCCGCTAGCCTAGGCAGGTTCTGTACTTGATG
SAM68	Forward	ATTATTGAATTCATGCAGCGCCGGGACGACCCCGC
	Reverse	TCCGCTAGCTTAATAACGTCCATATGGGTGC
RBM14	Forward	GCTGAATTCATGAAGATATTCGTGGGCAACG
	Reverse	ATTACTCGAGCTACATGCGGCGCTGGTAGCCAG
HA-TurboID-GYS1	Forward1	CTTATGATGTGCCAGATTATGCCAAAGACAATACTGTGCCTCTG
	Forward2	GCGCTCTAGAGCCACCATGTACCCTTATGATGTGCCAGATTATG
	Reverse	ATTACTCGAGTCCGGATCCTCCTCCCTTTTCGGCAGACCGCAGAC
Flag-His6-GYS1	Forward	ATGTTCTAGAGCCACCATGGACTACAAGGACGACGACGAC
	Reverse	ATTATGCGGCCGCTTAGTTACGCTCCTCGCCCAG
GS1(E510A)	Forward	CCCCTCCTACTATGCGCCTTGGGGCTAC
	Reverse	GTAGCCCCAAGGCGCATAGTAGGAGGGG
GYS1(Y239A)	Forward	GGGGAGAGGCAGATCGCCCACCGATACTGC
	Reverse	GCAGTATCGGTGGGCGATCTGCCTCTCCCC
GYS1(S8A)	Forward	CTTTAAACCGCACTTTGGCCATGTCCTCACTGCC
	Reverse	GGCAGTGAGGACATGGCCAAAGTGCGGTTTAAAG
GYS1(S11A)	Forward	CTTTGGCCATGTCCGCACTGCCAGGAC
	Reverse	GTCCTGGCAGTGCGGACATGGCCAAAG
GYS1(S641A)	Forward	CTACCCACGGCCAGCCGCGGTGCCACCGTCGCC
	Reverse	GGCGACGGTGGCACCGCGGCTGGCCGTGGGTAG
GYS1(S645A/S649A)	Forward	CTACCCACGGCCAGCCGCGGTGCCACCGGCGCCCTCGCTGGCACGACACTCC
	Reverse	GGAGTGTCGTGCCAGCGAGGGCGCCGGTGGCACCGCGGCTGGCCGTGGGTAG
GYS1(S653A/S657A)	Forward	CCTCGCTGGCACGACACTCCGCCCCGCACCAGGCTGAGGACGAGGAGGATCCCC
	Reverse	GGGGATCCTCCTCGTCCTCAGCCTGGTGCGGGGCGGAGTGTCGTGCCAGCGAGG
GYS1(S698A)	Forward	CCGCGCCGAGCGGCCTGCACCTCCTC
	Reverse	GAGGAGGTGCAGGCCGCTCGGCGCGG
GYS1(S710A)	Forward	CAGCAAGCGCAACGCTGTGGACACGG
	Reverse	CCGTGTCCACAGCGTTGCGCTTGCTG
GYS1(S8D)	Forward	TAAACCGCACTTTGGACATGTCCTCACTGCC
	Reverse	GGCAGTGAGGACATGTCCAAAGTGCGGTTTA
GYS1(S11E)	Forward	GGACATGTCCGAACTGCCAGGACTG
	Reverse	CAGTCCTGGCAGTTCGGACATGTCC
GYS1(645E/S649E)	Forward	GGCCAGCCGAGGTGCCACCGGAGCCCTCGCTGGAACGACACTCC
	Reverse	GGAGTGTCGTTCCAGCGAGGGCTCCGGTGGCACCTCGGCTGGCC
GYS1(S653D/657D)	Forward	CCTCGCTGGAACGACACTCCGACCCGCACCAGGATGAGGACGAGGAGGATCCCC
	Reverse	GGGGATCCTCCTCGTCCTCATCCTGGTGCGGGTCGGAGTGTCGTTCCAGCGAGG
GYS1(S698D)	Forward	CCGCGCCGAGCGGACTGCACCTCCTC
	Reverse	GAGGAGGTGCAGTCCGCTCGGCGCGG
GYS1(S710D)	Forward	CAGCAAGCGCAACGATGTGGACACGGCC
	Reverse	GGCCGTGTCCACATCGTTGCGCTTGCTG
GS1(S641E)	Forward	ACCCACGGCCAGCCGAGGTGCCACCGTCGCC
	Reverse	GGCGACGGTGGCACCTCGGCTGGCCGTGGGT
GYS1(R1A)	Forward	CAGTTTCTGTCAGCAGAGCGCGGCGCAGGCTATCATCCAGCGGAACCGCAC
	Reverse	GTGCGGTTCCGCTGGATGATAGCCTGCGCCGCGCTCTGCTGACAGAAACTG
GYS1(R2A)	Forward	GCGGCAGCGTATCATCCAGGCGAACGCCACGGAGGCCCTCTCCGACCTTCTGGAC
	Reverse	GTCCAGAAGGTCGGAGAGGGCCTCCGTGGCGTTCGCCTGGATGATACGCTGCCGC
GYS1(CT)	Forward	GCTCTAGAATCTACATTCTTGACCGGCGG
	Reverse	CCGCTCGAGTTAGTTACGCTCCTCGCCC
GYS1(ΔCT)	Forward	GCTCTAGAATGCCTTTAAACCGC
	Reverse	CCGCTCGAGTTAACCGTAAGCTGAGGGGTC
MyoD1	Forward	ATACTCGAGATGGAGCTTCTATCGCCGCCACTCCG
	Reverse	AGCGTCGACTCAAAGCACCTGATAAATCGCATT
Flag-BFP-MyoD1	Forward	GATTCTAGA GCCACCATGGACTACAAGGACGACGAC
	Reverse1	CTACAAGGACGACGACGACAAGATGGTGTCTAAGGGCGAAGA
	Reverse2	ATTA GGATCCTCCTCCATTAAGCTTGTGCCCCAGTTTG
Primers used in genomic PCR for KO clone identification
Gene	Primer	Sequence (5'-3')
GYS1 KO	Forward	CACCCTACCTGGTGCATTCC
	Reverse	GGCGTGCTCACCCTTGTTA
GYG1 KO	Forward	CCCAAAGGGCTACAGCTTGA
	Reverse	TACCCGGTGCTCAA TTCCTG
NONO KO	Forward	GTGGCCAAAGAGCTGAAGCACA
	Reverse	GACCCTCACTTACGTGGTTAGCA
mNeat1_2	Forward	GTCGCACACGCTTCTCTGTA
	Reverse	GCGCTTACGAGGGAGAGAAA
mGys1	Forward	TTTGGTGCTCGAAGTCCCC
	Reverse	GCCTAGCTCCAGCTTGTTTG
mNono	Forward	GCCTTTAACTTGGAGAAGCAGAA
	Reverse	GCTCACACTCACCAAGCGAA
Nono KO mice genotyping	Forward	ATTCATCCAGGCAGACATGC
	Reverse1	GCAGTAGTTCAGTTATCGAATGTGT
	Reverse2	CCAACCTTCACAACCTTGACA
